# Disruption of c-MYC binding and chromosomal looping involving genetic variants associated with ankylosing spondylitis upstream of *RUNX3* promoter

**DOI:** 10.1101/2021.09.07.459234

**Authors:** Carla J Cohen, Connor Davidson, Carlo Selmi, Paul Bowness, Julian C Knight, B Paul Wordsworth, Matteo Vecellio

## Abstract

**Background:** Ankylosing Spondylitis (AS) is a common form of inflammatory spinal arthritis with a complex aetiology and high heritability, involving more than 100 genetic associations. These include several AS-associated single nucleotide polymorphisms (SNPs) upstream of *RUNX3*, which encodes the multifunctional RUNT-related transcription factor (TF) 3. The lead associated SNP *rs6600247* (p= 2.6 x 10^-15^) lies ~13kb upstream of the *RUNX3* promoter adjacent to a c-MYC TF binding-site. The effect of *rs6600247* genotype on DNA binding and chromosome looping were investigated by electrophoretic mobility gel shift assays (EMSA), Western blotting-EMSA (WEMSA) and Chromosome Conformation Capture (3C).

**Results:** Interrogation of ENCODE published data showed open chromatin in the region overlapping *rs6600247* in primary human CD14+ monocytes in contrast to Jurkat T cell line or primary T-cells. The *rs6600247* AS-risk allele is predicted to specifically disrupt a c-MYC binding-site. Using a 50bp DNA probe spanning *rs6600247* there was consistently less binding to the AS-risk “C” allele of both purified c-MYC protein and nuclear extracts (NE) from monocyte-like U937 cells. WEMSA on U937 NE and purified c-MYC protein confirmed these differences (n=2; p<0.05). 3C experiments demonstrated negligible interaction between the region encompassing *rs6600247* and the RUNX3 promoter. A stronger interaction frequency was demonstrated between the *RUNX3* promoter and the previously characterised AS-associated SNP *rs4648889*.

**Conclusions:** The lead SNP *rs6600247*, located in an enhancer-like region upstream of the *RUNX3* promoter, modulates c-MYC binding. However, the region encompassing *rs6600247* has rather limited physical interaction with the promoter of *RUNX3*. In contrast a clear chromatin looping event between the region encompassing *rs4648889* and the *RUNX3* promoter was observed. These data provide further evidence for complexity in the regulatory elements upstream of the *RUNX3* promoter and the involvement of *RUNX3* transcriptional regulation in AS.
