## Supplementary Table 1 for "Disruption of c-MYC binding and chromosomal looping involving genetic variants associated with ankylosing spondylitis upstream of *RUNX3* promoter"

### Sheet: Sheet1
Cohen CJ et al.
3C primer name	Sequence (5'->3')
Bait P2	TGTTTGTACCCAAGAATTTGGA
SNP 889	TGCATTAAATGGCCTTCCTC
Int 5	CCCATACAGCTGCTTCAGTG
Int 6	CATTGACAGCAGAGGAAGCA
Int 7	TCCAGCACAAGCAACAGAGT
SNP 247	TCTGGTGGTGTGAGCAACTC
